# Protein Complex Structure Prediction Powered by Multiple Sequence Alignments of Interologs from Multiple Taxonomic Ranks and AlphaFold2

**DOI:** 10.1101/2021.12.21.473437

**Authors:** Yunda Si, Chengfei Yan

## Abstract

AlphaFold2 is expected to be able to predict protein complex structures as long as a multiple sequence alignment (MSA) of the interologs of the target protein-protein interaction (PPI) can be provided. In this study, a simplified phylogeny-based approach was applied to generate the MSA of interologs, which was then used as the input to AlphaFold2 for protein complex structure prediction. Extensively benchmarked this protocol on non-redundant PPI dataset including 107 bacterial PPIs and 442 eukaryotic PPIs, we show complex structures of 79.5% of the bacterial PPIs and 49.8% of the eukaryotic PPIs can be successfully predicted, which yielded significantly better performance than the application of MSA of interologs prepared by two existing approaches. Considering PPIs may not be conserved in species with long evolutionary distances, we further restricted interologs in the MSA to different taxonomic ranks of the species of the target PPI in protein complex structure prediction. We found the success rates can be increased to 87.9% for the bacterial PPIs and 56.3% for the eukaryotic PPIs if interologs in the MSA are restricted to a specific taxonomic rank of the species of each target PPI. Finally, we show the optimal taxonomic ranks for protein complex structure prediction can be selected with the application of the predicted TM-scores of the output models.
