## Supplemental data for "Protein Complex Structure Prediction Powered by Multiple Sequence Alignments of Interologs from Multiple Taxonomic Ranks and AlphaFold2"

### Sheet: Bacteria
name	chainA	chainB	AF2+all pair	AF2+genome	AF2+life	AF2+domain	AF2+kingdom	AF2+phylum	AF2+class	AF2+order	AF2+phylogeny+ptm-level	AF2+phylogeny+level
6Z1J	H	L	0	0.01	0.729	0.682	0.687	0.709	0.715	0.267	0.687	0.729
2JBL	C	L	0	0.015	0.475	0.497	0.473	0.555	0.376	0.378	0.555	0.555
1Z5Y	D	E	0	0.627	0.637	0.621	0.622	0.65	0.606	0.086	0.65	0.65
4OB3	A	B	0	0.735	0.727	0.729	0.736	0.736	0.716	0.727	0.729	0.736
3CI0	I	K	0	0.634	0.663	0.559	0.569	0.549	0.563	0.765	0.569	0.765
1H32	A	B	0	0.9	0.921	0.924	0.92	0.924	0.916	0.921	0.921	0.924
6X0C	A	B	0	0.859	0.847	0.843	0.854	0.86	0.844	0.658	0.847	0.86
3T6E	H	M	0	0.112	0.613	0.689	0.681	0.686	0.675	0.4	0.689	0.689
1OKK	A	D	0	0.026	0.206	0.214	0.417	0.397	0.439	0.326	0.206	0.439
5M0Y	B	A	0	0.892	0.028	0.622	0.037	0.56	0.037	0.186	0.622	0.622
1FM2	A	B	0	0.464	0.468	0.467	0.466	0.473	0.468	0.775	0.473	0.775
3ME0	A	B	0	0.008	0.011	0.012	0.011	0.072	0.011	0.043	0.043	0.072
6VJ5	A	B	0	0.926	0.902	0.905	0.904	0.01	0.907	0.878	0.905	0.907
1QGE	D	E	0	0.829	0.561	0.561	0.561	0.566	0.555	0.823	0.823	0.823
5LRI	M	H	0	0.139	0.685	0.729	0.693	0.711	0.669	0.27	0.711	0.729
1EHK	A	B	0	0.718	0.709	0.719	0.514	0.545	0.582	0.112	0.719	0.719
3WFC	B	C	0	0.842	0.866	0.865	0.929	0.861	0.861	0.538	0.929	0.929
1PBY	A	B	0	0.648	0.845	0.852	0.8	0.859	0.814	0.799	0.845	0.859
3CI0	J	K	0	0.802	0.807	0.802	0.811	0.822	0.796	0.774	0.822	0.822
1SCJ	A	B	0	0.945	0.949	0.952	0.959	0.955	0.959	0.959	0.959	0.959
1XKP	B	C	0	0.102	0.027	0.842	0.827	0.801	0.075	0.096	0.842	0.842
3G7F	C	H	0	0.013	0.409	0.389	0.36	0.329	0.236	0.017	0.409	0.409
3KYJ	A	B	0	0.788	0.672	0.718	0.667	0.652	0.689	0.688	0.689	0.718
3VRD	A	B	0	0.859	0.854	0.856	0.852	0.854	0.858	0.858	0.854	0.858
6VK6	A	B	0	0.26	0.681	0.734	0.669	0.614	0.007	0.021	0.681	0.734
5VTM	W	V	0	0.815	0.828	0.834	0.829	0.827	0.832	0.813	0.827	0.834
4K6L	F	G	0	0.005	0.024	0.106	0.009	0.119	0.069	0.095	0.119	0.119
3HB3	A	B	0	0.918	0.924	0.921	0.923	0.922	0.914	0.927	0.922	0.927
3CJR	A	B	0	0.016	0.554	0.552	0.033	0.027	0.066	0.026	0.554	0.554
2FHZ	A	B	0	0.023	0.906	0.858	0.841	0.876	0.867	0.028	0.906	0.906
5VTM	X	V	0	0.809	0.758	0.758	0.755	0.755	0.799	0.812	0.799	0.812
1ZE3	C	D	0	0.888	0.882	0.887	0.88	0.886	0.882	0.897	0.886	0.897
5DMB	A	D	0	0.845	0.802	0.798	0.789	0.794	0.769	0.774	0.802	0.802
1KA9	H	F	0	0.83	0.837	0.839	0.77	0.74	0.778	0.79	0.837	0.839
5OY0	c	e	0	0.035	0.014	0.013	0.014	0.014	0.033	0.015	0.015	0.033
6KXF	B	C	0	0.025	0.341	0.384	0.541	0.459	0.04	0.356	0.356	0.541
3IHQ	A	B	0	0.268	0.847	0.827	0.844	0.842	0.867	0.827	0.867	0.867
1JJU	B	C	0	0.08	0.292	0.34	0.29	0.326	0.078	0.087	0.292	0.34
3D3B	A	J	0	0.074	0.746	0.731	0.749	0.749	0.743	0.105	0.743	0.749
4W4L	B	C	0	0.004	0.004	0.004	0.004	0.004	0.004	0.004	0.004	0.004
3IP4	A	B	0	0.698	0.739	0.714	0.643	0.657	0.588	0.506	0.714	0.739
2O3B	A	B	0	0.874	0.931	0.931	0.924	0.927	0.499	0.526	0.931	0.931
4TX3	A	B	0	0.038	0.354	0.34	0.351	0.345	0.35	0.163	0.351	0.354
1e+44	B	A	0	0.537	0.772	0.776	0.771	0.773	0.772	0.64	0.771	0.776
6JZU	A	B	0	0.708	0.77	0.726	0.767	0.605	0.819	0.808	0.77	0.819
6YQ8	A	B	0	0.819	0.879	0.858	0.863	0.863	0.87	0.876	0.879	0.879
1DJ7	A	B	0	0.026	0.933	0.488	0.534	0.798	0.746	0.765	0.933	0.933
4KPU	A	B	0	0.642	0.664	0.639	0.64	0.596	0.545	0.523	0.64	0.664
3BWU	C	F	0	0.694	0.678	0.661	0.688	0.671	0.674	0.671	0.661	0.688
2GSK	A	B	0	0.005	0.032	0.14	0.031	0.122	0.181	0.24	0.181	0.24
3HZH	A	B	0	0.594	0.143	0.592	0.63	0.621	0.676	0.291	0.621	0.676
3ZET	A	B	0	0.727	0.851	0.864	0.859	0.87	0.823	0.815	0.87	0.87
2VLQ	A	B	0	0.752	0.775	0.775	0.774	0.776	0.774	0.772	0.776	0.776
3X24	A	B	0	0.78	0.919	0.921	0.914	0.913	0.915	0.913	0.919	0.921
1ZE3	C	H	0	0.804	0.82	0.786	0.82	0.834	0.783	0.779	0.834	0.834
2XG5	A	B	0	0.566	0.559	0.597	0.533	0.54	0.603	0.33	0.603	0.603
1JIW	P	I	0	0.011	0.866	0.873	0.872	0.882	0.871	0.848	0.866	0.882
1LUC	A	B	0	0.083	0.564	0.542	0.734	0.854	0.889	0.849	0.849	0.889
7e+36	A	B	0	0.09	0.729	0.739	0.757	0.742	0.75	0.799	0.799	0.799
4UYQ	A	B	0	0.927	0.921	0.92	0.933	0.931	0.931	0.931	0.92	0.933
2XFG	A	B	0	0.797	0.797	0.787	0.766	0.765	0.754	0.762	0.797	0.797
1QHH	A	C	0	0.016	0.014	0.015	0.015	0.014	0.014	0.013	0.015	0.015
1JJU	A	C	0	0.218	0.272	0.303	0.296	0.283	0.368	0.09	0.272	0.368
5Y6Q	A	B	0	0.83	0.89	0.882	0.879	0.876	0.812	0.017	0.882	0.89
6KXD	A	B	0	0.607	0.61	0.595	0.857	0.849	0.885	0.898	0.885	0.898
3VR4	G	H	0	0.82	0.824	0.813	0.822	0.829	0.847	0.845	0.822	0.847
4B0M	B	M	0	0.006	0.01	0.011	0.011	0.009	0.011	0.012	0.011	0.012
6VK6	B	C	0	0.123	0.647	0.68	0.375	0.522	0.159	0.027	0.68	0.68
1QHH	B	C	0	0.255	0.261	0.257	0.254	0.262	0.26	0.256	0.261	0.262
1QHH	A	B	0	0.544	0.55	0.55	0.544	0.547	0.556	0.551	0.55	0.556
3W9C	A	B	0	0.272	0.116	0.341	0.108	0.123	0.127	0.335	0.335	0.341
4EMJ	A	B	0	0.776	0.761	0.794	0.784	0.814	0.826	0.758	0.758	0.826
5NRM	A	B	0	0.927	0.929	0.923	0.937	0.099	0.099	0.904	0.923	0.937
2VN6	A	B	0	0.07	0.07	0.891	0.894	0.069	0.884	0.855	0.07	0.894
2PVG	A	C	0	0.201	0.871	0.552	0.29	0.099	0.084	0.08	0.871	0.871
6GOW	D	E	0	0.152	0.146	0.148	0.142	0.139	0.067	0.063	0.146	0.148
1ZE3	H	D	0	0.073	0.043	0.037	0.034	0.052	0.063	0.036	0.063	0.063
6IXX	A	I	0	0.008	0.81	0.808	0.006	0.005	0.006	0.01	0.808	0.81
5CDF	A	E	0	0.044	0.584	0.608	0.586	0.595	0.616	0.624	0.608	0.624
4HDS	A	B	0	0.136	0.188	0.211	0.137	0.14	0.75	0.712	0.75	0.75
3NY7	A	B	0	0.023	0.666	0.657	0.704	0.759	0.557	0.031	0.657	0.759
1ZHH	A	B	0	0.607	0.54	0.023	0.024	0.618	0.023	0.024	0.024	0.618
1SR4	A	B	0	0.006	0.26	0.286	0.26	0.273	0.025	0.041	0.26	0.286
1JQL	A	B	0	0.346	0.568	0.581	0.604	0.573	0.535	0.017	0.535	0.604
4BMP	A	B	0	0.684	0.72	0.725	0.701	0.714	0.7	0.712	0.72	0.725
1SR4	B	C	0	0.013	0.011	0.012	0.013	0.012	0.025	0.017	0.013	0.025
4XWJ	A	B	0	0.181	0.162	0.179	0.175	0.164	0.159	0.753	0.753	0.753
3CLT	C	D	0	0.697	0.726	0.724	0.741	0.726	0.693	0.551	0.726	0.741
1V74	A	B	0	0.894	0.892	0.9	0.891	0.895	0.893	0.893	0.891	0.9
1U0S	Y	A	0	0.035	0.018	0.018	0.066	0.017	0.021	0.021	0.018	0.066
3CI0	I	J	0	0.742	0.858	0.868	0.755	0.737	0.742	0.829	0.858	0.868
2WJN	L	M	0	0.052	0.455	0.446	0.438	0.439	0.429	0.431	0.438	0.455
2QK7	A	B	0	0.032	0.032	0.008	0.008	0.008	0.032	0.032	0.032	0.032
1PDK	A	B	0	0.565	0.549	0.589	0.599	0.534	0.538	0.51	0.599	0.599
4B0M	A	M	0	0.701	0.677	0.654	0.675	0.679	0.671	0.654	0.671	0.679
6PRC	L	H	0	0.009	0.619	0.672	0.561	0.635	0.414	0.01	0.672	0.672
1SR4	A	C	0	0.018	0.437	0.116	0.41	0.27	0.405	0.404	0.41	0.437
6VK6	A	C	0	0.085	0.596	0.839	0.71	0.746	0.114	0.054	0.596	0.839
2CO6	A	B	0	0.013	0.017	0.021	0.028	0.015	0.017	0.024	0.021	0.028
5XLY	A	B	0	0.019	0.019	0.028	0.029	0.024	0.017	0.025	0.028	0.029
3UL4	A	B	0	0.783	0.733	0.884	0.847	0.863	0.853	0.849	0.849	0.884
2W07	A	B	0	0.622	0.792	0.767	0.771	0.773	0.792	0.729	0.773	0.792
5VTM	W	X	0	0.764	0.769	0.783	0.769	0.783	0.782	0.706	0.783	0.783
6VCL	A	B	0	0.008	0.876	0.886	0.87	0.873	0.878	0.317	0.878	0.886
1BPL	A	B	0	0.755	0.75	0.759	0.754	0.756	0.792	0.795	0.75	0.795
3T6E	C	M	0	0.069	0.492	0.517	0.45	0.456	0.5	0.011	0.45	0.517
1FXV	A	B	0	0.843	0.849	0.82	0.848	0.848	0.861	0.651	0.849	0.861

### Sheet: Eukaryotes
name	chainA	chainB	AF2+all pair	AF2+genome	AF2+life	AF2+domain	AF2+kingdom	AF2+phylum	AF2+class	AF2+order	AF2+phylogeny+ptm-level	AF2+phylogeny+level
5CVM	A	B	0.074	0.676	0.107	0.098	0.032	0.032	0.025	0.044	0.107	0.107
1KB9	A	E	0.003	0.004	0.003	0.029	0.034	0.057	0.028	0.021	0.057	0.057
1FO0	H	A	0.008	0.009	0.008	0.008	0.008	0.008	0.566	0.079	0.566	0.566
4LNG	A	B	0.917	0.008	0.908	0.917	0.912	0.887	0.618	0.049	0.908	0.917
7C2B	A	C	0.037	0.093	0.228	0.013	0.037	0.021	0.017	0.011	0.228	0.228
6CQN	A	E	0.005	0.006	0.005	0.005	0.005	0.005	0.005	0.004	0.005	0.005
6V9L	B	C	0.008	0.073	0.682	0.672	0.389	0.105	0.059	0.009	0.682	0.682
6TJ5	A	B	0.032	0.006	0.031	0.026	0.052	0.03	0.069	0.076	0.026	0.076
6M3B	A	B	0.004	0.004	0.004	0.005	0.008	0.007	0.004	0.004	0.007	0.008
2RD7	A	C	0.295	0.008	0.278	0.272	0.274	0.279	0.243	0.028	0.274	0.279
3FWB	B	C	0.734	0.138	0.731	0.731	0.734	0.734	0.73	0.738	0.734	0.738
1XB2	A	B	0.563	0.118	0.55	0.575	0.127	0.221	0.05	0.009	0.55	0.575
1YQ4	A	C	0.03	0.012	0.039	0.022	0.006	0.03	0.006	0.004	0.039	0.039
5TAR	A	B	0.008	0.009	0.007	0.009	0.011	0.009	0.006	0.007	0.007	0.011
6M3B	A	C	0.004	0.005	0.004	0.004	0.005	0.004	0.005	0.004	0.004	0.005
4EUK	A	B	0.791	0.682	0.689	0.767	0.772	0.738	0.768	0.512	0.767	0.772
4GED	A	B	0.009	0.006	0.052	0.922	0.905	0.905	0.927	0.94	0.922	0.94
4LVO	A	P	0.045	0.005	0.054	0.119	0.287	0.275	0.195	0.041	0.287	0.287
1BUN	A	B	0.593	0.092	0.145	0.215	0.149	0.159	0.235	0.255	0.159	0.255
6ZDT	A	B	0.812	0.274	0.792	0.805	0.802	0.738	0.087	0.038	0.805	0.805
2IBZ	D	E	0.172	0.274	0.205	0.213	0.214	0.051	0.005	0.006	0.205	0.214
6O1F	A	L	0.013	0.009	0.01	0.01	0.009	0.01	0.009	0.028	0.01	0.028
6K0Y	B	C	0.011	0.06	0.007	0.006	0.007	0.007	0.007	0.006	0.006	0.007
7KHH	C	D	0.007	0.008	0.008	0.008	0.007	0.007	0.006	0.008	0.008	0.008
4ILG	B	C	0.006	0.007	0.007	0.007	0.007	0.022	0.02	0.017	0.007	0.022
2BKR	A	B	0.904	0.065	0.921	0.918	0.869	0.05	0.071	0.051	0.918	0.921
5BNX	A	D	0.054	0.078	0.055	0.045	0.024	0.066	0.009	0.029	0.055	0.066
3NV0	A	B	0.751	0.522	0.73	0.737	0.734	0.722	0.733	0.725	0.73	0.737
4C92	C	F	0.818	0.025	0.819	0.818	0.813	0.818	0.828	0.834	0.818	0.834
2GRN	A	B	0.01	0.014	0.01	0.01	0.01	0.01	0.008	0.007	0.01	0.01
4ISL	B	A	0.074	0.075	0.062	0.057	0.055	0.058	0.062	0.012	0.055	0.062
1RIW	B	C	0.946	0.947	0.95	0.95	0.951	0.946	0.867	0.55	0.95	0.951
4ILG	A	C	0.008	0.003	0.008	0.004	0.006	0.005	0.005	0.005	0.008	0.008
3DLQ	I	R	0.696	0.058	0.657	0.767	0.719	0.665	0.593	0.662	0.767	0.767
4LDT	C	D	0.011	0.011	0.016	0.009	0.024	0.013	0.02	0.022	0.024	0.024
5UPK	B	C	0.022	0.018	0.026	0.027	0.024	0.034	0.008	0.035	0.034	0.035
3UIP	B	D	0.382	0.343	0.037	0.093	0.071	0.041	0.03	0.05	0.05	0.093
6ISU	A	C	0.887	0.585	0.886	0.893	0.892	0.686	0.26	0.093	0.893	0.893
4C92	A	F	0.017	0.015	0.017	0.017	0.019	0.018	0.017	0.017	0.017	0.019
6IF3	A	B	0.544	0.045	0.609	0.594	0.603	0.541	0.145	0.042	0.594	0.609
2D5R	A	B	0.867	0.006	0.861	0.868	0.826	0.008	0.006	0.006	0.861	0.868
4YN0	A	B	0.004	0.004	0.005	0.005	0.005	0.005	0.009	0.005	0.005	0.009
4M69	A	B	0.101	0.053	0.043	0.494	0.501	0.513	0.514	0.495	0.514	0.514
2UZI	H	R	0.044	0.076	0.043	0.039	0.043	0.041	0.056	0.046	0.039	0.056
6O60	C	D	0.022	0.008	0.019	0.019	0.011	0.01	0.01	0.013	0.01	0.019
5WHK	H	A	0.004	0.006	0.011	0.009	0.004	0.008	0.004	0.006	0.008	0.011
1WDC	A	B	0.455	0.474	0.736	0.751	0.756	0.523	0.009	0.018	0.751	0.756
7BZK	A	B	0.546	0.473	0.504	0.039	0.014	0.035	0.011	0.03	0.504	0.504
2KAI	A	B	0.785	0.787	0.807	0.803	0.801	0.796	0.804	0.736	0.807	0.807
4MS8	C	A	0.008	0.007	0.007	0.006	0.007	0.006	0.007	0.007	0.006	0.007
6JY3	G	H	0.405	0.011	0.492	0.663	0.328	0.007	0.01	0.006	0.492	0.663
5OB5	A	H	0.062	0.018	0.018	0.017	0.017	0.019	0.015	0.009	0.017	0.019
2C0L	A	B	0.042	0.048	0.042	0.04	0.039	0.041	0.037	0.038	0.042	0.042
6X90	B	A	0.157	0.006	0.151	0.155	0.198	0.009	0.024	0.016	0.155	0.198
6QIO	A	C	0.023	0.02	0.004	0.003	0.005	0.004	0.006	0.021	0.003	0.021
6R0N	A	B	0.873	0.877	0.868	0.87	0.873	0.871	0.867	0.026	0.87	0.873
6ATH	A	B	0.356	0.029	0.371	0.383	0.381	0.364	0.547	0.012	0.371	0.547
6FC0	A	B	0.729	0.021	0.728	0.731	0.724	0.719	0.151	0.018	0.731	0.731
1CFV	L	H	0.757	0.737	0.771	0.767	0.751	0.769	0.767	0.762	0.771	0.771
5QQG	A	B	0.545	0.535	0.567	0.561	0.131	0.564	0.033	0.014	0.561	0.567
1FO0	H	B	0.007	0.007	0.007	0.007	0.007	0.007	0.007	0.007	0.007	0.007
2RG9	A	B	0.648	0.648	0.494	0.644	0.52	0.493	0.493	0.005	0.644	0.644
5TNO	A	B	0.435	0.059	0.427	0.428	0.427	0.423	0.369	0.042	0.427	0.428
4EO5	B	C	0.633	0.616	0.598	0.774	0.663	0.653	0.676	0.668	0.663	0.774
3L51	A	B	0.596	0.428	0.599	0.593	0.591	0.637	0.598	0.781	0.598	0.781
4DTG	L	K	0.008	0.006	0.011	0.011	0.008	0.008	0.009	0.008	0.011	0.011
1YQ3	C	D	0.906	0.419	0.885	0.934	0.917	0.773	0.047	0.019	0.885	0.934
3MSX	A	B	0.817	0.762	0.884	0.882	0.83	0.807	0.252	0.014	0.884	0.884
6D4P	A	C	0.07	0.067	0.069	0.06	0.407	0.014	0.018	0.009	0.069	0.407
2PXY	A	D	0.014	0.015	0.033	0.03	0.042	0.036	0.042	0.019	0.036	0.042
4YON	A	B	0.033	0.123	0.473	0.406	0.425	0.511	0.031	0.03	0.511	0.511
7DKZ	D	E	0.441	0.024	0.532	0.214	0.009	0.039	0.012	0.011	0.532	0.532
2IBZ	A	G	0.367	0.004	0.375	0.367	0.332	0.282	0.004	0.004	0.367	0.375
6JY4	B	I	0.675	0.018	0.678	0.646	0.658	0.406	0.01	0.02	0.678	0.678
5ABU	A	B	0.012	0.047	0.909	0.908	0.909	0.911	0.88	0.912	0.908	0.912
3SOB	B	H	0.013	0.016	0.011	0.008	0.008	0.007	0.006	0.008	0.008	0.011
5D70	A	L	0.06	0.01	0.039	0.033	0.039	0.046	0.079	0.008	0.079	0.079
2IBZ	E	I	0.263	0.015	0.239	0.267	0.072	0.091	0.111	0.075	0.239	0.267
1NRJ	A	B	0.725	0.023	0.865	0.872	0.863	0.85	0.852	0.864	0.863	0.872
1IQD	A	C	0.005	0.007	0.006	0.005	0.006	0.006	0.008	0.006	0.006	0.008
6TBN	A	B	0.297	0.005	0.307	0.307	0.311	0.311	0.3	0.3	0.307	0.311
3ZNZ	A	B	0.429	0.011	0.196	0.499	0.43	0.211	0.039	0.008	0.499	0.499
2QQN	A	L	0.004	0.005	0.007	0.007	0.007	0.007	0.011	0.006	0.007	0.011
1ZBX	A	B	0.011	0.017	0.013	0.015	0.017	0.014	0.014	0.023	0.015	0.023
4HJJ	A	H	0.024	0.004	0.019	0.018	0.018	0.02	0.016	0.022	0.016	0.022
3FN1	A	B	0.855	0.009	0.878	0.884	0.897	0.014	0.008	0.008	0.878	0.897
7JOO	H	C	0.009	0.014	0.013	0.006	0.006	0.008	0.005	0.005	0.006	0.013
4C92	E	F	0.712	0.059	0.802	0.787	0.814	0.788	0.743	0.736	0.802	0.814
6EHP	A	C	0.768	0.022	0.746	0.74	0.085	0.02	0.012	0.017	0.746	0.746
7BBD	B	C	0.013	0.031	0.013	0.012	0.04	0.013	0.017	0.009	0.04	0.04
4EDW	V	L	0.009	0.02	0.008	0.011	0.01	0.013	0.008	0.007	0.008	0.013
6O39	A	C	0.007	0.007	0.009	0.009	0.009	0.008	0.009	0.006	0.009	0.009
1EFV	A	B	0.909	0.883	0.896	0.879	0.849	0.572	0.006	0.005	0.896	0.896
1W98	A	B	0.353	0.04	0.623	0.618	0.616	0.272	0.011	0.012	0.618	0.623
2C9W	A	B	0.007	0.016	0.006	0.006	0.006	0.007	0.007	0.007	0.007	0.007
3NPS	A	C	0.011	0.012	0.009	0.01	0.009	0.008	0.01	0.009	0.009	0.01
4K94	L	C	0.005	0.02	0.005	0.006	0.005	0.006	0.018	0.006	0.018	0.018
2OVR	A	B	0.427	0.004	0.441	0.432	0.513	0.011	0.031	0.003	0.441	0.513
5I2N	A	B	0.031	0.008	0.021	0.042	0.184	0.007	0.011	0.013	0.021	0.184
1HSB	A	B	0.037	0.051	0.898	0.893	0.893	0.878	0.865	0.196	0.898	0.898
6JY4	E	F	0.492	0.023	0.526	0.517	0.768	0.036	0.023	0.018	0.526	0.768
2FTX	A	B	0.043	0.038	0.044	0.049	0.077	0.053	0.051	0.05	0.077	0.077
5XJL	E	G	0.857	0.049	0.853	0.85	0.601	0.542	0.291	0.04	0.85	0.853
5NGV	A	L	0.008	0.02	0.01	0.029	0.02	0.008	0.008	0.01	0.008	0.029
2KIN	A	B	0.732	0.773	0.761	0.757	0.705	0.713	0.198	0.074	0.761	0.761
2ZFD	A	B	0.835	0.776	0.816	0.821	0.803	0.829	0.814	0.135	0.814	0.829
6AOD	B	C	0.021	0.012	0.016	0.006	0.016	0.011	0.004	0.009	0.016	0.016
5X6V	B	E	0.256	0.022	0.271	0.264	0.264	0.012	0.008	0.015	0.264	0.271
4K94	H	C	0.006	0.008	0.005	0.005	0.005	0.005	0.004	0.007	0.004	0.007
1Y8X	A	B	0.889	0.018	0.87	0.88	0.882	0.667	0.013	0.009	0.88	0.882
4QXA	A	B	0.03	0.025	0.032	0.03	0.032	0.036	0.034	0.032	0.032	0.036
4H8W	G	C	0.005	0.006	0.017	0.015	0.009	0.005	0.013	0.012	0.013	0.017
4ZFG	A	H	0.008	0.012	0.008	0.008	0.008	0.008	0.008	0.013	0.008	0.013
1KB9	D	G	0.475	0.006	0.497	0.422	0.466	0.52	0.322	0.292	0.497	0.52
3QC8	A	B	0.662	0.348	0.68	0.683	0.693	0.013	0.01	0.046	0.683	0.693
5JJD	A	B	0.007	0.007	0.008	0.007	0.01	0.006	0.006	0.012	0.01	0.012
1UJ3	A	C	0.004	0.005	0.01	0.01	0.005	0.005	0.007	0.005	0.01	0.01
5B8I	A	C	0.023	0.028	0.045	0.051	0.031	0.039	0.035	0.008	0.051	0.051
5OB5	A	L	0.01	0.087	0.008	0.007	0.007	0.01	0.007	0.009	0.01	0.01
7DKZ	D	L	0.316	0.059	0.35	0.058	0.018	0.031	0.023	0.041	0.35	0.35
3T5G	A	B	0.011	0.026	0.012	0.013	0.011	0.013	0.008	0.007	0.013	0.013
5XJL	E	F	0.626	0.036	0.637	0.642	0.03	0.018	0.016	0.016	0.637	0.642
1V7P	A	B	0.018	0.018	0.616	0.62	0.639	0.643	0.483	0.59	0.616	0.643
1R8O	A	B	0.757	0.773	0.406	0.773	0.789	0.419	0.799	0.606	0.606	0.799
5J1T	A	B	0.596	0.427	0.563	0.563	0.539	0.541	0.167	0.084	0.539	0.563
7DKZ	4	F	0.007	0.027	0.005	0.004	0.005	0.006	0.011	0.01	0.005	0.011
7KHH	A	C	0.019	0.015	0.018	0.018	0.019	0.018	0.01	0.038	0.018	0.038
4FK5	A	B	0.197	0.014	0.41	0.319	0.683	0.752	0.754	0.778	0.752	0.778
2C4F	H	T	0.05	0.017	0.076	0.029	0.03	0.069	0.085	0.03	0.029	0.085
4A49	A	B	0.583	0.029	0.586	0.425	0.561	0.612	0.088	0.054	0.586	0.612
6KIP	A	B	0.005	0.009	0.01	0.006	0.016	0.004	0.005	0.004	0.01	0.016
4H9O	B	C	0.017	0.016	0.018	0.018	0.017	0.028	0.013	0.037	0.017	0.037
3RCZ	A	B	0.76	0.733	0.871	0.873	0.877	0.819	0.021	0.019	0.871	0.877
2X0G	A	B	0.457	0.407	0.414	0.413	0.402	0.513	0.094	0.013	0.413	0.513
6WH1	A	B	0.777	0.01	0.836	0.827	0.776	0.766	0.751	0.783	0.776	0.836
1KB9	D	H	0.307	0.007	0.466	0.282	0.335	0.327	0.036	0.167	0.282	0.466
4MA8	C	L	0.008	0.01	0.008	0.008	0.008	0.008	0.009	0.01	0.008	0.01
2IBZ	D	I	0.627	0.025	0.654	0.625	0.604	0.56	0.219	0.149	0.625	0.654
2W2M	A	P	0.475	0.761	0.738	0.769	0.836	0.801	0.032	0.005	0.836	0.836
6JY3	C	F	0.762	0.029	0.749	0.761	0.706	0.256	0.029	0.014	0.749	0.761
4LDT	A	C	0.837	0.013	0.819	0.786	0.827	0.03	0.015	0.01	0.819	0.827
1KB5	A	B	0.659	0.042	0.664	0.655	0.646	0.627	0.633	0.614	0.664	0.664
2C9W	B	C	0.907	0.311	0.924	0.923	0.936	0.828	0.49	0.014	0.924	0.936
3KYC	A	B	0.466	0.65	0.52	0.463	0.46	0.385	0.004	0.013	0.463	0.52
3KR3	D	H	0.008	0.025	0.009	0.009	0.009	0.008	0.007	0.008	0.009	0.009
1FO0	A	B	0.734	0.087	0.755	0.757	0.808	0.774	0.743	0.691	0.757	0.808
7KHH	B	C	0.023	0.031	0.024	0.02	0.023	0.408	0.01	0.009	0.408	0.408
3MXW	A	L	0.008	0.008	0.008	0.008	0.008	0.008	0.008	0.008	0.008	0.008
5J26	B	A	0.146	0.068	0.132	0.122	0.133	0.15	0.018	0.012	0.122	0.15
4H8W	G	L	0.005	0.004	0.008	0.005	0.008	0.008	0.008	0.006	0.008	0.008
4GAF	A	B	0.764	0.015	0.751	0.734	0.789	0.77	0.717	0.014	0.789	0.789
6K0Y	A	C	0.019	0.025	0.041	0.014	0.017	0.016	0.009	0.007	0.017	0.041
3MHS	B	E	0.321	0.02	0.297	0.318	0.094	0.317	0.301	0.318	0.297	0.318
6GU2	A	C	0.825	0.025	0.828	0.833	0.05	0.013	0.023	0.027	0.828	0.833
2HRK	A	B	0.874	0.042	0.894	0.894	0.898	0.85	0.883	0.881	0.894	0.898
2DYP	A	D	0.035	0.015	0.042	0.035	0.041	0.045	0.038	0.004	0.042	0.045
6JY3	D	I	0.804	0.006	0.811	0.774	0.756	0.007	0.006	0.008	0.774	0.811
3UKR	C	G	0.605	0.006	0.673	0.685	0.457	0.025	0.015	0.01	0.673	0.685
3VVW	A	B	0.29	0.009	0.065	0.065	0.291	0.064	0.244	0.009	0.291	0.291
4KAX	A	B	0.053	0.065	0.64	0.664	0.481	0.069	0.051	0.041	0.664	0.664
2V9T	A	B	0.098	0.026	0.794	0.792	0.795	0.736	0.698	0.224	0.795	0.795
6JY4	D	E	0.814	0.01	0.814	0.805	0.806	0.763	0.02	0.034	0.805	0.814
5EE5	A	B	0.747	0.81	0.737	0.742	0.667	0.009	0.009	0.009	0.737	0.742
6JY3	D	K	0.597	0.02	0.636	0.691	0.667	0.639	0.026	0.019	0.667	0.691
5D8J	A	L	0.007	0.013	0.007	0.008	0.008	0.007	0.008	0.008	0.008	0.008
5X6V	C	E	0.427	0.026	0.425	0.431	0.429	0.48	0.015	0.032	0.431	0.48
4MA7	A	H	0.007	0.006	0.009	0.008	0.009	0.008	0.005	0.005	0.005	0.009
6PGV	A	B	0.077	0.067	0.832	0.792	0.335	0.289	0.084	0.047	0.792	0.832
2OT3	A	B	0.252	0.132	0.466	0.214	0.039	0.042	0.137	0.023	0.466	0.466
6IF2	B	A	0.719	0.011	0.041	0.024	0.045	0.203	0.04	0.008	0.041	0.203
3FWB	A	B	0.013	0.012	0.01	0.009	0.009	0.01	0.01	0.01	0.01	0.01
6BC0	A	F	0.061	0.696	0.082	0.104	0.08	0.068	0.042	0.025	0.068	0.104
3QIB	B	D	0.009	0.007	0.008	0.009	0.008	0.009	0.014	0.007	0.009	0.014
3GRW	A	H	0.005	0.01	0.007	0.007	0.006	0.005	0.007	0.005	0.007	0.007
3PB1	I	E	0.461	0.379	0.46	0.454	0.207	0.435	0.082	0.004	0.46	0.46
6JY3	A	F	0.669	0.004	0.72	0.702	0.616	0.033	0.02	0.004	0.702	0.72
2TRC	B	G	0.725	0.01	0.686	0.69	0.684	0.695	0.333	0.014	0.684	0.695
3GC3	A	B	0.004	0.019	0.01	0.011	0.015	0.006	0.004	0.009	0.01	0.015
6YR8	A	B	0.09	0.033	0.042	0.087	0.109	0.132	0.152	0.034	0.132	0.152
1UHB	A	B	0.27	0.269	0.27	0.27	0.27	0.27	0.269	0.221	0.27	0.27
7JV7	B	C	0.33	0.015	0.32	0.298	0.275	0.306	0.331	0.308	0.308	0.331
4C2A	A	B	0.728	0.067	0.636	0.68	0.663	0.463	0.265	0.018	0.663	0.68
6JY3	C	H	0.843	0.034	0.838	0.815	0.717	0.559	0.055	0.028	0.815	0.838
7JV7	A	C	0.401	0.005	0.401	0.413	0.389	0.438	0.451	0.481	0.481	0.481
1EUV	A	B	0.785	0.696	0.822	0.65	0.818	0.35	0.731	0.37	0.822	0.822
1AKS	A	B	0.82	0.809	0.799	0.827	0.803	0.881	0.868	0.727	0.799	0.881
4FK5	C	E	0.016	0.025	0.017	0.032	0.034	0.007	0.05	0.011	0.032	0.05
5X6V	E	F	0.01	0.007	0.009	0.009	0.008	0.011	0.011	0.01	0.009	0.011
7D5U	A	D	0.007	0.007	0.008	0.01	0.01	0.01	0.016	0.017	0.01	0.017
3H7W	A	B	0.056	0.047	0.043	0.043	0.053	0.59	0.6	0.541	0.043	0.6
6JY4	D	F	0.561	0.008	0.306	0.366	0.007	0.006	0.008	0.011	0.366	0.366
3KPL	A	B	0.907	0.035	0.928	0.925	0.938	0.925	0.899	0.013	0.928	0.938
2C9W	A	C	0.883	0.037	0.008	0.88	0.884	0.056	0.05	0.009	0.88	0.884
1WMH	A	B	0.926	0.897	0.935	0.926	0.933	0.213	0.029	0.036	0.935	0.935
3YGS	C	P	0.44	0.782	0.457	0.47	0.798	0.449	0.449	0.29	0.798	0.798
5HPK	A	B	0.395	0.412	0.194	0.358	0.352	0.335	0.024	0.007	0.335	0.358
4I6L	A	B	0.729	0.019	0.743	0.718	0.751	0.714	0.046	0.044	0.743	0.751
3JVT	B	C	0.016	0.01	0.017	0.017	0.018	0.006	0.021	0.005	0.018	0.021
5C9J	A	B	0.833	0.01	0.839	0.828	0.832	0.825	0.823	0.794	0.832	0.839
3OJM	A	B	0.022	0.015	0.018	0.015	0.017	0.012	0.012	0.014	0.015	0.018
2EHB	A	D	0.807	0.742	0.755	0.799	0.82	0.787	0.79	0.094	0.799	0.82
5BNX	B	D	0.028	0.016	0.054	0.024	0.041	0.025	0.011	0.015	0.024	0.054
5BVP	H	I	0.007	0.008	0.008	0.008	0.009	0.009	0.007	0.006	0.008	0.009
1JSU	A	C	0.014	0.01	0.013	0.014	0.013	0.012	0.012	0.013	0.013	0.014
6I1S	A	B	0.022	0.014	0.134	0.123	0.191	0.028	0.006	0.005	0.134	0.191
5D70	A	H	0.012	0.01	0.013	0.012	0.013	0.012	0.014	0.008	0.014	0.014
6WIH	A	B	0.928	0.014	0.922	0.92	0.912	0.013	0.007	0.007	0.922	0.922
1KB9	D	F	0.814	0.008	0.8	0.798	0.809	0.754	0.556	0.612	0.798	0.809
1WQ1	R	G	0.026	0.021	0.03	0.026	0.025	0.028	0.03	0.046	0.03	0.046
3O2V	L	H	0.104	0.004	0.109	0.103	0.103	0.109	0.109	0.111	0.109	0.111
4JQU	A	B	0.85	0.037	0.84	0.842	0.849	0.848	0.831	0.837	0.84	0.849
5X6V	A	B	0.766	0.009	0.773	0.772	0.761	0.012	0.009	0.01	0.772	0.773
1KB5	B	L	0.029	0.034	0.052	0.052	0.052	0.052	0.052	0.054	0.052	0.054
1JAT	A	B	0.821	0.008	0.862	0.855	0.848	0.856	0.009	0.82	0.855	0.862
4I77	L	Z	0.007	0.014	0.009	0.008	0.008	0.008	0.008	0.006	0.008	0.009
6JY4	B	D	0.571	0.006	0.68	0.618	0.652	0.018	0.006	0.006	0.68	0.68
2WEL	A	D	0.01	0.312	0.288	0.217	0.292	0.371	0.133	0.01	0.288	0.371
1PYT	B	D	0.004	0.006	0.014	0.021	0.016	0.01	0.008	0.004	0.021	0.021
4V3L	A	C	0.883	0.879	0.89	0.892	0.887	0.319	0.579	0.058	0.892	0.892
4G01	A	B	0.313	0.09	0.119	0.119	0.408	0.224	0.285	0.008	0.119	0.408
4C9B	A	B	0.292	0.005	0.286	0.293	0.282	0.005	0.005	0.006	0.286	0.293
1KB9	A	C	0.024	0.005	0.008	0.411	0.009	0.009	0.005	0.004	0.411	0.411
6MYS	B	D	0.707	0.047	0.646	0.585	0.603	0.009	0.008	0.012	0.646	0.646
5D8J	A	H	0.01	0.017	0.008	0.011	0.01	0.008	0.005	0.005	0.005	0.011
2FIR	L	T	0.541	0.018	0.573	0.564	0.564	0.65	0.306	0.017	0.65	0.65
3NCE	A	B	0.725	0.01	0.758	0.802	0.853	0.781	0.876	0.058	0.853	0.876
1E4W	H	L	0.211	0.007	0.206	0.207	0.211	0.208	0.2	0.202	0.207	0.211
3UKR	C	F	0.828	0.009	0.825	0.825	0.448	0.042	0.015	0.01	0.825	0.825
6QB3	A	X	0.006	0.013	0.006	0.005	0.006	0.006	0.006	0.006	0.006	0.006
1KB5	A	L	0.079	0.019	0.111	0.111	0.111	0.111	0.073	0.074	0.111	0.111
1KB9	C	G	0.89	0.007	0.891	0.892	0.797	0.701	0.004	0.006	0.892	0.892
1UKV	G	Y	0.352	0.127	0.034	0.121	0.356	0.149	0.022	0.06	0.356	0.356
3SFY	A	B	0.912	0.01	0.902	0.894	0.904	0.855	0.86	0.825	0.902	0.904
5L6Y	C	L	0.005	0.008	0.005	0.005	0.009	0.005	0.005	0.006	0.005	0.009
7DKZ	C	D	0.017	0.019	0.024	0.012	0.01	0.01	0.008	0.01	0.024	0.024
3CKI	A	B	0.02	0.011	0.02	0.016	0.018	0.022	0.006	0.023	0.016	0.023
1F3V	A	B	0.007	0.007	0.013	0.009	0.009	0.008	0.007	0.008	0.008	0.013
2QVS	E	B	0.507	0.542	0.497	0.509	0.539	0.249	0.509	0.511	0.509	0.539
3BLH	A	B	0.715	0.542	0.709	0.714	0.699	0.711	0.255	0.012	0.714	0.714
4B8A	A	B	0.898	0.639	0.901	0.895	0.885	0.881	0.769	0.758	0.901	0.901
1JPS	H	T	0.005	0.017	0.006	0.005	0.006	0.006	0.004	0.004	0.005	0.006
6NMT	B	C	0.008	0.007	0.01	0.011	0.01	0.01	0.009	0.007	0.011	0.011
3SOB	L	B	0.007	0.005	0.008	0.009	0.008	0.008	0.008	0.007	0.008	0.009
3OTJ	E	I	0.04	0.044	0.047	0.043	0.043	0.044	0.065	0.043	0.043	0.065
5X6V	D	E	0.543	0.014	0.544	0.546	0.551	0.634	0.016	0.015	0.544	0.634
3KLD	A	B	0.691	0.006	0.667	0.665	0.66	0.712	0.005	0.046	0.665	0.712
4DTG	H	K	0.007	0.019	0.006	0.006	0.012	0.006	0.007	0.007	0.012	0.012
6JY4	A	B	0.829	0.868	0.834	0.819	0.795	0.444	0.005	0.01	0.819	0.834
2HNT	C	E	0.92	0.908	0.912	0.906	0.908	0.884	0.448	0.491	0.912	0.912
6JY4	F	J	0.02	0.023	0.045	0.564	0.01	0.007	0.012	0.011	0.007	0.564
2PXY	B	D	0.01	0.035	0.009	0.009	0.01	0.01	0.042	0.041	0.009	0.042
3ULE	D	F	0.763	0.018	0.758	0.758	0.734	0.014	0.018	0.024	0.758	0.758
6JY3	A	D	0.827	0.007	0.796	0.824	0.805	0.472	0.005	0.005	0.824	0.824
2QWQ	A	B	0.05	0.014	0.05	0.05	0.048	0.02	0.023	0.006	0.05	0.05
4FK5	A	E	0.079	0.003	0.437	0.471	0.488	0.487	0.435	0.458	0.437	0.488
1WYW	A	B	0.088	0.028	0.121	0.134	0.008	0.007	0.01	0.008	0.008	0.134
5D1K	A	B	0.361	0.018	0.391	0.896	0.019	0.017	0.01	0.01	0.896	0.896
3OJY	A	B	0.546	0.006	0.506	0.333	0.497	0.521	0.377	0.004	0.497	0.521
6NMT	A	C	0.006	0.021	0.008	0.009	0.009	0.009	0.006	0.006	0.008	0.009
5BNX	A	C	0.013	0.022	0.015	0.013	0.01	0.009	0.014	0.028	0.015	0.028
6FRB	A	B	0.648	0.027	0.697	0.71	0.69	0.706	0.685	0.171	0.71	0.71
5Y9J	H	A	0.008	0.012	0.009	0.01	0.009	0.013	0.007	0.005	0.013	0.013
3DSS	A	B	0.784	0.667	0.786	0.775	0.806	0.766	0.01	0.117	0.786	0.806
6CZQ	B	R	0.008	0.011	0.008	0.009	0.008	0.007	0.013	0.008	0.008	0.013
3PVW	A	B	0.004	0.005	0.004	0.004	0.004	0.004	0.004	0.005	0.004	0.005
2OI9	B	C	0.278	0.047	0.284	0.285	0.284	0.284	0.288	0.286	0.284	0.288
2J3T	A	C	0.806	0.007	0.82	0.796	0.796	0.016	0.807	0.811	0.796	0.82
6L4P	A	B	0.863	0.043	0.911	0.907	0.798	0.764	0.033	0.043	0.907	0.911
3L9J	C	T	0.013	0.011	0.012	0.01	0.013	0.009	0.009	0.008	0.012	0.013
2FIR	L	H	0.1	0.048	0.198	0.239	0.21	0.149	0.213	0.043	0.198	0.239
1IAR	A	B	0.773	0.008	0.784	0.786	0.786	0.784	0.78	0.012	0.786	0.786
2IBZ	C	G	0.25	0.01	0.248	0.271	0.307	0.303	0.178	0.171	0.271	0.307
1PYT	A	B	0.773	0.791	0.79	0.786	0.788	0.778	0.527	0.02	0.786	0.79
7K8Q	H	L	0.058	0.008	0.059	0.058	0.059	0.062	0.059	0.059	0.059	0.062
6VJJ	A	B	0.547	0.043	0.557	0.545	0.546	0.048	0.049	0.06	0.557	0.557
2P5W	A	E	0.005	0.005	0.025	0.005	0.007	0.006	0.011	0.044	0.025	0.044
1NW9	A	B	0.054	0.019	0.041	0.048	0.054	0.03	0.042	0.027	0.03	0.054
2C0J	A	B	0.788	0.012	0.789	0.787	0.787	0.378	0.32	0.192	0.787	0.789
4C92	B	C	0.739	0.097	0.753	0.743	0.737	0.763	0.763	0.759	0.743	0.763
3N1M	B	C	0.077	0.008	0.012	0.021	0.193	0.08	0.01	0.019	0.021	0.193
4PSW	A	B	0.855	0.006	0.884	0.406	0.864	0.853	0.855	0.87	0.853	0.884
3W15	A	C	0.021	0.017	0.024	0.004	0.011	0.011	0.008	0.009	0.024	0.024
1H0D	A	C	0.008	0.007	0.008	0.01	0.009	0.008	0.008	0.005	0.008	0.01
6AQR	B	C	0.671	0.008	0.669	0.697	0.593	0.662	0.682	0.649	0.697	0.697
5IES	L	C	0.005	0.004	0.015	0.016	0.017	0.016	0.005	0.008	0.005	0.017
1H0D	B	C	0.011	0.026	0.013	0.015	0.016	0.014	0.008	0.006	0.015	0.016
5NGV	A	H	0.012	0.011	0.025	0.024	0.018	0.011	0.01	0.011	0.011	0.025
6HPR	A	C	0.016	0.017	0.016	0.724	0.703	0.52	0.099	0.017	0.724	0.724
1G7C	A	B	0.201	0.018	0.277	0.128	0.017	0.025	0.017	0.018	0.128	0.277
6JY4	A	C	0.904	0.89	0.892	0.908	0.895	0.455	0.008	0.005	0.908	0.908
2BL0	A	B	0.228	0.017	0.263	0.234	0.023	0.019	0.014	0.023	0.014	0.263
1JSU	B	C	0.775	0.015	0.781	0.774	0.772	0.676	0.026	0.019	0.774	0.781
1O1T	A	B	0.923	0.493	0.923	0.924	0.912	0.591	0.008	0.004	0.924	0.924
1KB9	E	H	0.011	0.008	0.364	0.309	0.305	0.229	0.021	0.057	0.364	0.364
5UKL	B	G	0.607	0.036	0.583	0.58	0.581	0.587	0.059	0.009	0.583	0.587
3MXW	A	H	0.009	0.005	0.009	0.009	0.009	0.007	0.007	0.006	0.009	0.009
4H8W	G	H	0.009	0.009	0.009	0.016	0.015	0.007	0.01	0.008	0.009	0.016
2P9I	A	F	0.209	0.007	0.14	0.03	0.106	0.016	0.01	0.013	0.03	0.14
5BVP	I	L	0.012	0.006	0.012	0.011	0.012	0.012	0.009	0.009	0.012	0.012
1HJA	C	B	0.951	0.95	0.946	0.951	0.948	0.948	0.77	0.659	0.946	0.951
1KB9	G	H	0.709	0.024	0.722	0.742	0.319	0.236	0.022	0.164	0.722	0.742
1e+96	A	B	0.787	0.017	0.86	0.816	0.788	0.087	0.082	0.017	0.86	0.86
6MYO	B	C	0.818	0.578	0.879	0.886	0.743	0.198	0.007	0.014	0.879	0.886
1RKE	A	B	0.446	0.459	0.484	0.472	0.459	0.461	0.024	0.249	0.472	0.484
6MYT	A	B	0.923	0.922	0.929	0.909	0.642	0.015	0.008	0.022	0.929	0.929
4WLR	B	C	0.017	0.015	0.017	0.017	0.018	0.018	0.011	0.01	0.018	0.018
3UYO	A	D	0.025	0.025	0.019	0.017	0.018	0.012	0.01	0.027	0.019	0.027
4PER	A	B	0.03	0.04	0.041	0.044	0.036	0.042	0.057	0.036	0.041	0.057
2IBI	A	B	0.157	0.119	0.068	0.064	0.065	0.038	0.049	0.039	0.068	0.068
6MM8	C	D	0.015	0.012	0.014	0.014	0.015	0.014	0.011	0.01	0.014	0.015
4HJJ	A	L	0.013	0.003	0.01	0.011	0.01	0.011	0.008	0.005	0.011	0.011
1YCS	A	B	0.008	0.011	0.011	0.011	0.008	0.009	0.015	0.014	0.008	0.015
4DXA	A	B	0.005	0.006	0.005	0.005	0.005	0.004	0.004	0.017	0.004	0.017
1KB5	A	H	0.016	0.047	0.016	0.016	0.016	0.016	0.016	0.016	0.016	0.016
7DKZ	D	H	0.01	0.011	0.01	0.009	0.016	0.015	0.044	0.019	0.009	0.044
3AXJ	A	B	0.756	0.638	0.729	0.769	0.766	0.7	0.7	0.682	0.729	0.769
4ZFG	A	L	0.012	0.005	0.015	0.013	0.014	0.007	0.007	0.005	0.015	0.015
5FQ2	A	B	0.917	0.015	0.925	0.92	0.918	0.019	0.011	0.009	0.92	0.925
4JHP	B	C	0.019	0.006	0.02	0.019	0.02	0.018	0.019	0.016	0.02	0.02
1PYT	A	C	0.028	0.122	0.027	0.048	0.71	0.669	0.655	0.038	0.71	0.71
7JOO	L	C	0.007	0.026	0.005	0.005	0.005	0.005	0.006	0.006	0.005	0.006
2IBZ	C	D	0.855	0.618	0.88	0.911	0.699	0.533	0.027	0.119	0.88	0.911
3F6Q	A	B	0.012	0.014	0.787	0.795	0.788	0.01	0.01	0.012	0.788	0.795
2O2V	A	B	0.048	0.008	0.047	0.048	0.049	0.057	0.015	0.019	0.057	0.057
5W59	A	B	0.055	0.031	0.749	0.671	0.031	0.045	0.01	0.007	0.671	0.749
4LDT	A	D	0.036	0.097	0.035	0.069	0.078	0.022	0.056	0.028	0.022	0.078
1GL4	A	B	0.921	0.025	0.921	0.922	0.913	0.92	0.921	0.063	0.922	0.922
5e+95	B	A	0.009	0.009	0.008	0.009	0.008	0.009	0.01	0.008	0.008	0.01
6NBW	A	P	0.012	0.025	0.016	0.015	0.013	0.017	0.027	0.012	0.013	0.027
6H2U	A	B	0.545	0.012	0.014	0.571	0.605	0.011	0.013	0.016	0.571	0.605
2BL0	A	C	0.446	0.39	0.379	0.377	0.356	0.368	0.331	0.034	0.379	0.379
4DRJ	A	B	0.01	0.012	0.01	0.01	0.012	0.013	0.012	0.012	0.01	0.013
2QKL	A	B	0.749	0.678	0.747	0.753	0.728	0.695	0.024	0.015	0.728	0.753
3UIP	A	D	0.028	0.011	0.016	0.015	0.016	0.016	0.022	0.019	0.016	0.022
3HCT	A	B	0.914	0.89	0.902	0.91	0.91	0.832	0.882	0.033	0.91	0.91
3UKR	A	E	0.888	0.007	0.888	0.887	0.856	0.007	0.005	0.004	0.887	0.888
1KB9	A	B	0.741	0.403	0.705	0.796	0.797	0.795	0.798	0.799	0.796	0.799
1IAK	A	B	0.43	0.361	0.446	0.445	0.444	0.439	0.44	0.445	0.446	0.446
3GRW	A	L	0.008	0.009	0.01	0.009	0.011	0.007	0.01	0.008	0.01	0.011
6EHP	C	D	0.725	0.013	0.727	0.726	0.73	0.714	0.021	0.013	0.727	0.73
2PXY	B	C	0.01	0.007	0.017	0.018	0.009	0.019	0.021	0.011	0.018	0.021
5WHK	L	A	0.003	0.005	0.005	0.005	0.005	0.006	0.005	0.005	0.006	0.006
4HR6	B	C	0.751	0.757	0.709	0.72	0.696	0.702	0.714	0.079	0.72	0.72
2R25	A	B	0.748	0.442	0.767	0.758	0.763	0.802	0.699	0.692	0.767	0.802
1WDC	A	C	0.558	0.626	0.624	0.616	0.623	0.012	0.01	0.018	0.616	0.624
4MS8	D	A	0.005	0.004	0.007	0.007	0.007	0.007	0.007	0.006	0.007	0.007
1CXZ	A	B	0.012	0.011	0.012	0.012	0.011	0.019	0.011	0.007	0.012	0.019
1GOT	A	B	0.005	0.007	0.463	0.497	0.015	0.012	0.009	0.004	0.497	0.497
6JY4	A	H	0.039	0.003	0.03	0.117	0.061	0.057	0.068	0.011	0.03	0.117
2QQN	A	H	0.007	0.012	0.011	0.012	0.012	0.009	0.007	0.008	0.009	0.012
5X6V	B	F	0.756	0.026	0.76	0.756	0.748	0.008	0.012	0.009	0.756	0.76
6JY3	C	J	0.761	0.16	0.727	0.699	0.823	0.626	0.374	0.007	0.727	0.823
1KB5	B	H	0.017	0.033	0.017	0.017	0.017	0.017	0.016	0.012	0.017	0.017
2YFV	B	C	0.028	0.009	0.068	0.02	0.017	0.02	0.079	0.05	0.017	0.079
3REP	A	B	0.805	0.809	0.856	0.862	0.859	0.831	0.016	0.055	0.856	0.862
6O39	B	C	0.007	0.017	0.007	0.007	0.007	0.007	0.007	0.005	0.007	0.007
5JBC	E	S	0.44	0.081	0.431	0.431	0.431	0.432	0.075	0.013	0.431	0.432
1K8K	A	D	0.773	0.005	0.767	0.762	0.006	0.007	0.005	0.005	0.767	0.767
1NPE	A	B	0.717	0.005	0.568	0.682	0.579	0.647	0.009	0.006	0.682	0.682
6B9X	C	D	0.228	0.008	0.173	0.187	0.095	0.134	0.007	0.009	0.173	0.187
6EI1	A	B	0.016	0.036	0.044	0.049	0.374	0.026	0.009	0.03	0.374	0.374
1K8K	F	G	0.783	0.007	0.781	0.786	0.435	0.007	0.006	0.01	0.786	0.786
1PK6	A	C	0.791	0.768	0.798	0.798	0.8	0.795	0.055	0.725	0.795	0.8
4ZQK	A	B	0.678	0.102	0.816	0.828	0.857	0.824	0.813	0.01	0.857	0.857
6JY3	B	H	0.806	0.017	0.84	0.841	0.8	0.024	0.017	0.016	0.84	0.841
4I77	H	Z	0.006	0.014	0.007	0.007	0.007	0.007	0.007	0.005	0.007	0.007
5X6V	A	E	0.503	0.011	0.481	0.5	0.503	0.252	0.012	0.014	0.481	0.503
7DKZ	1	G	0.007	0.008	0.013	0.155	0.128	0.071	0.008	0.009	0.128	0.155
6GU2	A	B	0.02	0.012	0.734	0.711	0.725	0.694	0.39	0.009	0.711	0.734
2IWT	A	B	0.024	0.04	0.011	0.009	0.014	0.012	0.04	0.011	0.011	0.04
3V96	A	B	0.751	0.008	0.743	0.748	0.75	0.008	0.007	0.007	0.75	0.75
4EDW	V	H	0.007	0.016	0.007	0.007	0.007	0.008	0.006	0.006	0.007	0.008
2DYP	B	D	0.01	0.01	0.009	0.009	0.009	0.008	0.009	0.011	0.011	0.011
4KRD	A	B	0.582	0.01	0.071	0.712	0.05	0.291	0.312	0.014	0.712	0.712
3KNB	A	B	0.046	0.098	0.029	0.043	0.043	0.045	0.887	0.051	0.887	0.887
4JE4	A	B	0.011	0.012	0.016	0.014	0.014	0.019	0.015	0.01	0.015	0.019
6P8E	A	B	0.574	0.037	0.589	0.587	0.586	0.021	0.016	0.014	0.589	0.589
6O1F	A	H	0.009	0.009	0.009	0.01	0.008	0.01	0.009	0.008	0.01	0.01
6EHP	B	C	0.77	0.022	0.784	0.774	0.769	0.03	0.01	0.009	0.774	0.784
7DKZ	H	L	0.228	0.018	0.213	0.21	0.218	0.181	0.033	0.013	0.218	0.218
5TXK	A	B	0.037	0.44	0.643	0.678	0.058	0.036	0.042	0.012	0.678	0.678
4FK5	A	C	0.542	0.006	0.609	0.688	0.759	0.744	0.767	0.737	0.759	0.767
2UZI	L	R	0.021	0.02	0.022	0.026	0.026	0.026	0.034	0.021	0.022	0.034
2EC9	T	U	0.893	0.028	0.898	0.897	0.901	0.897	0.934	0.829	0.898	0.934
7BBD	D	C	0.051	0.115	0.204	0.24	0.374	0.169	0.139	0.01	0.24	0.374
6E9K	A	B	0.427	0.006	0.012	0.012	0.016	0.016	0.019	0.008	0.016	0.019
4EN3	C	A	0.006	0.01	0.008	0.008	0.008	0.006	0.007	0.004	0.008	0.008
6JY4	B	K	0.01	0.016	0.008	0.018	0.012	0.012	0.011	0.011	0.012	0.018
1DS6	A	B	0.052	0.018	0.078	0.666	0.045	0.021	0.021	0.025	0.666	0.666
3T4N	B	C	0.53	0.283	0.523	0.536	0.426	0.312	0.31	0.313	0.523	0.536
2V7Q	G	H	0.755	0.734	0.77	0.802	0.834	0.722	0.01	0.014	0.802	0.834
2OI9	A	C	0.008	0.04	0.033	0.047	0.031	0.04	0.054	0.058	0.033	0.058
5SZH	A	B	0.016	0.015	0.016	0.017	0.017	0.017	0.009	0.013	0.017	0.017
5AQV	A	B	0.017	0.026	0.607	0.597	0.603	0.556	0.031	0.061	0.556	0.607
3KR3	D	L	0.007	0.02	0.008	0.008	0.008	0.009	0.008	0.01	0.008	0.01
4U32	X	A	0.045	0.052	0.043	0.045	0.045	0.039	0.026	0.023	0.043	0.045
4CMM	A	B	0.012	0.01	0.714	0.718	0.718	0.691	0.658	0.009	0.718	0.718
1KB9	C	E	0.007	0.481	0.007	0.737	0.009	0.013	0.006	0.006	0.007	0.737
5QYE	A	B	0.01	0.006	0.012	0.018	0.015	0.012	0.012	0.011	0.012	0.018
5TVQ	A	B	0.007	0.021	0.007	0.007	0.007	0.007	0.007	0.007	0.007	0.007
1M27	A	C	0.012	0.011	0.011	0.011	0.011	0.012	0.011	0.011	0.011	0.012
3H42	B	H	0.007	0.002	0.007	0.005	0.008	0.014	0.005	0.011	0.008	0.014
1FM9	A	D	0.663	0.007	0.472	0.641	0.621	0.633	0.78	0.459	0.633	0.78
3UIP	A	B	0.02	0.019	0.02	0.02	0.02	0.02	0.011	0.022	0.02	0.022
5Y9J	L	A	0.006	0.007	0.008	0.009	0.009	0.009	0.006	0.006	0.009	0.009
2PXY	A	C	0.032	0.007	0.029	0.025	0.028	0.027	0.023	0.014	0.025	0.029
3BP5	A	B	0.016	0.026	0.793	0.759	0.759	0.792	0.811	0.702	0.793	0.811
2IO0	A	B	0.588	0.496	0.568	0.568	0.598	0.532	0.046	0.047	0.568	0.598
5B8I	A	B	0.788	0.199	0.824	0.815	0.832	0.84	0.028	0.024	0.815	0.84
3KYC	B	D	0.028	0.008	0.023	0.187	0.016	0.005	0.005	0.006	0.187	0.187
6JY4	B	E	0.266	0.004	0.256	0.237	0.044	0.005	0.003	0.006	0.237	0.256
6JY4	E	I	0.766	0.05	0.784	0.782	0.764	0.372	0.009	0.006	0.784	0.784
2FP4	A	B	0.621	0.61	0.614	0.737	0.68	0.558	0.032	0.021	0.614	0.737
5BNX	B	C	0.015	0.022	0.016	0.01	0.016	0.018	0.024	0.025	0.01	0.025
1OO0	A	B	0.839	0.029	0.797	0.795	0.798	0.749	0.735	0.717	0.795	0.798
5ZRZ	A	B	0.176	0.186	0.204	0.194	0.91	0.175	0.924	0.944	0.91	0.944
4EN3	C	B	0.004	0.009	0.004	0.011	0.006	0.005	0.007	0.015	0.006	0.015
1P57	A	B	0.209	0.221	0.24	0.232	0.236	0.228	0.072	0.036	0.232	0.24
6JY3	C	G	0.86	0.01	0.859	0.867	0.813	0.169	0.274	0.034	0.859	0.867
3GXU	A	B	0.723	0.008	0.716	0.765	0.741	0.365	0.008	0.008	0.765	0.765
6GR8	A	B	0.331	0.187	0.319	0.319	0.326	0.383	0.02	0.011	0.319	0.383
4C92	A	B	0.546	0.017	0.549	0.547	0.529	0.509	0.443	0.433	0.547	0.549
1XKA	L	C	0.498	0.089	0.683	0.677	0.683	0.699	0.518	0.092	0.677	0.699
6WIH	A	D	0.652	0.645	0.746	0.62	0.663	0.034	0.025	0.009	0.746	0.746
4C92	A	C	0.799	0.048	0.813	0.782	0.478	0.336	0.399	0.421	0.399	0.813
1OW3	B	A	0.782	0.759	0.881	0.804	0.859	0.83	0.126	0.042	0.804	0.881
7JV7	A	B	0.832	0.022	0.789	0.837	0.831	0.805	0.808	0.824	0.805	0.837
1GUX	A	B	0.906	0.896	0.908	0.907	0.906	0.894	0.131	0.103	0.906	0.908
1T0P	A	B	0.009	0.054	0.778	0.778	0.736	0.755	0.723	0.04	0.736	0.778
2F2L	A	X	0.067	0.035	0.064	0.251	0.191	0.115	0.871	0.802	0.871	0.871
5WHK	A	B	0.863	0.008	0.879	0.879	0.879	0.881	0.882	0.802	0.881	0.882
2IBZ	H	G	0.457	0.021	0.471	0.422	0.028	0.006	0.007	0.008	0.471	0.471
6QIO	A	B	0.655	0.018	0.004	0.003	0.004	0.004	0.004	0.007	0.004	0.007
5KSA	A	C	0.006	0.011	0.006	0.006	0.005	0.007	0.008	0.008	0.006	0.008
1IQD	B	C	0.004	0.016	0.004	0.004	0.004	0.004	0.005	0.007	0.004	0.007
4CRW	A	B	0.436	0.03	0.444	0.436	0.413	0.031	0.011	0.012	0.436	0.444
3OLM	A	D	0.119	0.113	0.082	0.098	0.034	0.033	0.031	0.031	0.034	0.098
3MV8	A	D	0.004	0.014	0.004	0.004	0.005	0.004	0.025	0.005	0.004	0.025
2OI9	A	B	0.143	0.06	0.469	0.46	0.455	0.455	0.494	0.069	0.455	0.494
2HNT	E	F	0.927	0.927	0.93	0.917	0.927	0.888	0.709	0.084	0.93	0.93
5B8I	B	C	0.013	0.233	0.103	0.292	0.27	0.215	0.026	0.014	0.103	0.292
6H46	A	B	0.008	0.014	0.012	0.01	0.011	0.01	0.01	0.011	0.01	0.012

### Sheet: PPIs_after_AF2
name	chainA	chainB	AF2+all pair	AF2+genome	AF2+life	AF2+domain	AF2+kingdom	AF2+phylum	AF2+class	AF2+order	AF2+phylogeny+ptm-level	AF2+phylogeny+level
6KXF	B	C	0.052	0.025	0.341	0.384	0.541	0.459	0.04	0.356	0.356	0.541
6KXD	A	B	0.871	0.607	0.61	0.595	0.857	0.849	0.885	0.898	0.885	0.898
6VCL	A	B	0.886	0.008	0.876	0.886	0.87	0.873	0.878	0.317	0.878	0.886
6V9L	B	C	0.008	0.073	0.682	0.672	0.389	0.105	0.059	0.009	0.682	0.682
6TJ5	A	B	0.032	0.006	0.031	0.026	0.052	0.03	0.069	0.076	0.026	0.076
6ZDT	A	B	0.812	0.274	0.792	0.805	0.802	0.738	0.087	0.038	0.805	0.805
7KHH	C	D	0.007	0.008	0.008	0.008	0.007	0.007	0.006	0.008	0.008	0.008
6X90	B	A	0.157	0.006	0.151	0.155	0.198	0.009	0.024	0.016	0.155	0.198
7DKZ	D	E	0.441	0.024	0.532	0.214	0.009	0.039	0.012	0.011	0.532	0.532
6TBN	A	B	0.297	0.005	0.307	0.307	0.311	0.311	0.3	0.3	0.307	0.311
7JOO	H	C	0.009	0.014	0.013	0.006	0.006	0.008	0.005	0.005	0.006	0.013
7BBD	B	C	0.013	0.031	0.013	0.012	0.04	0.013	0.017	0.009	0.04	0.04
7DKZ	D	L	0.316	0.059	0.35	0.058	0.018	0.031	0.023	0.041	0.35	0.35
7DKZ	4	F	0.007	0.027	0.005	0.004	0.005	0.006	0.011	0.01	0.005	0.011
7KHH	A	C	0.019	0.015	0.018	0.018	0.019	0.018	0.01	0.038	0.018	0.038
6KIP	A	B	0.005	0.009	0.01	0.006	0.016	0.004	0.005	0.004	0.01	0.016
7KHH	B	C	0.023	0.031	0.024	0.02	0.023	0.408	0.01	0.009	0.408	0.408
6PGV	A	B	0.077	0.067	0.832	0.792	0.335	0.289	0.084	0.047	0.792	0.832
7JV7	B	C	0.33	0.015	0.32	0.298	0.275	0.306	0.331	0.308	0.308	0.331
7JV7	A	C	0.401	0.005	0.401	0.413	0.389	0.438	0.451	0.481	0.481	0.481
7D5U	A	D	0.007	0.007	0.008	0.01	0.01	0.01	0.016	0.017	0.01	0.017
7DKZ	C	D	0.017	0.019	0.024	0.012	0.01	0.01	0.008	0.01	0.024	0.024
6L4P	A	B	0.863	0.043	0.911	0.907	0.798	0.764	0.033	0.043	0.907	0.911
7K8Q	H	L	0.058	0.008	0.059	0.058	0.059	0.062	0.059	0.059	0.059	0.062
7DKZ	D	H	0.01	0.011	0.01	0.009	0.016	0.015	0.044	0.019	0.009	0.044
7JOO	L	C	0.007	0.026	0.005	0.005	0.005	0.005	0.006	0.006	0.005	0.006
7DKZ	1	G	0.007	0.008	0.013	0.155	0.128	0.071	0.008	0.009	0.128	0.155
6P8E	A	B	0.574	0.037	0.589	0.587	0.586	0.021	0.016	0.014	0.589	0.589
7DKZ	H	L	0.228	0.018	0.213	0.21	0.218	0.181	0.033	0.013	0.218	0.218
7BBD	D	C	0.051	0.115	0.204	0.24	0.374	0.169	0.139	0.01	0.24	0.374
7JV7	A	B	0.832	0.022	0.789	0.837	0.831	0.805	0.808	0.824	0.805	0.837
